# A cross-tissue POSTN+ fibroblast atlas links periodontal, tumor, and fibrotic stromal niches

**DOI:** 10.64898/2026.05.20.726414

**Authors:** Chengze Wang, Haiping Yang, Mengna Lin, Ying Wang, Guoli Yang

**Affiliations:** Stomatology Hospital, School of Stomatology, Zhejiang University School of Medicine, Clinical Research Center for Oral Diseases of Zhejiang Province, Key Laboratory of Oral Biomedical Research of Zhejiang Province, Cancer Center of Zhejiang University, Hangzhou 310006, China

**Keywords:** fibroblast, POSTN, periostin, cross-tissue atlas, single-cell RNA-seq, cancer-associated fibroblasts, periodontium, liver fibrosis, KLF4

## Abstract

Cross-tissue single-cell atlases have re-framed fibroblasts as a continuum of activation states, with universal Pi16+ progenitors giving rise to tissue-restricted activated populations[1] and shared pathological states recurring across inflammatory diseases[2]. Periostin (POSTN), a matricellular protein of injured, fibrotic, and tumor stroma, has been independently linked to activated fibroblasts in liver fibrosis[3], colorectal cancer[4], head-and-neck cancer[5], and dental contexts[6, 7], but cross-tissue conservation of a single POSTN+ program is untested. Here we built a Harmony-integrated atlas of 56,713 human and mouse fibroblasts from eight single-cell datasets spanning six organ contexts (periodontal ligament, periodontitis, oral squamous-cell carcinoma, colorectal cancer, temporomandibular-joint osteoarthritis, and bile-duct-ligation liver fibrosis). A conservative cluster-consensus definition (Wilcoxon padj < 0.05 and log2FC > 0.5 within an atlas-integrated leiden cluster, combined with per-cell POSTN > 0) identified 11,451 POSTN+ cells (20.2% of the atlas) recurring across all six contexts at frequencies from 6.2% (periodontal ligament) to 55.1% (liver fibrosis). Within-fibroblast differential expression yielded a 102-gene shared core program — collagen biosynthesis, ECM crosslinkers, and matricellular markers including POSTN, SPARC, BGN, FN1, MMP2, and CTHRC1 — interpreted as POSTN-specific transcriptional amplification of an activated ECM-remodelling module. KLF4, hypothesized a priori as a POSTN+ co-marker, was upregulated in only one of six contexts, consistent with its role as a quiescence brake released during activation[3]. Three pre-registered sensitivity analyses (Harmony parameter, three definitions, dataset exclusion) and an independent Puram-2017 OSCC cohort (1,422 fibroblasts; 101/102 core genes recovered; primary vs lymph-node-met Mann–Whitney p = 0.005) support robustness across integration parameters, definitions, dataset inclusion, and platform.
