## Supplementary material for "A cross-tissue POSTN+ fibroblast atlas links periodontal, tumor, and fibrotic stromal niches": Table_S1-S3: Table_S1_postn_definition_overlap.tsv

# Table S1. POSTN+ definition robustness (A/B/C overlap)
# Three POSTN+ definitions evaluated on the 56,713-cell integrated atlas:
# A_cluster_consensus = §0 conservative (cell in candidate cluster with Wilcoxon padj<0.05 & log2FC>0.5 AND POSTN expr > 0)
# B_percentile70 = raw POSTN counts at the 70th percentile (>=1 read)
# C_module_score = 6-gene module score (POSTN+COL1A1+SPARC+BGN+FN1+TGFB1) in the top 30%
# Source data: results/sensitivity_postn_definition.tsv (script: scripts/06b_sensitivity_postn_definition.py)
# Generated: 2026-05-08
# === Section A. Definition sizes ===
metric	A_cluster_consensus	B_percentile70	C_module_score
n_cells	11451	17948	17014
pct_of_atlas	0.202	0.316	0.300
# === Section B. Per-context POSTN+ frequency under each definition ===
context	A_cluster_consensus	B_percentile70	C_module_score
PDL	0.062	0.098	0.058
perio	0.164	0.406	0.349
CRC	0.195	0.349	0.135
OSCC	0.247	0.458	0.603
TMJ	0.408	0.396	0.532
liver	0.551	0.475	0.609
# === Section C. Pairwise overlap and per-context rank concordance ===
pair	intersection_n	jaccard	pct_first_in_second	pct_second_in_first	spearman_rho_per_context	exact_permutation_p
A_vs_B	9779	0.498	0.854	0.545	0.714	0.136
A_vs_C	8148	0.401	0.712	0.479	0.886	0.033
B_vs_C	12541	0.559	0.699	0.737	0.943	0.017
# === Section D. Triple agreement (cells classified POSTN+ by all three definitions) ===
metric	value
n_triple_agree_postn_pos	7486
pct_atlas_triple_agree	0.132
n_any_one_or_more_postn_pos	23431
pct_atlas_any_one_or_more	0.413
consensus_rate_within_union	0.319
