## Supplementary material for "A cross-tissue POSTN+ fibroblast atlas links periodontal, tumor, and fibrotic stromal niches": Table_S1-S3: Table_S2_harmony_theta_sensitivity.tsv

# Table S2. Harmony theta-parameter sensitivity (theta=2 default vs theta=4 aggressive)
# Same 56,713-cell atlas re-integrated under more aggressive batch correction.
# theta=2 baseline: theta=2, sigma=0.1, max_iter=20 (Harmony defaults)
# theta=4 sensitivity: theta=4, sigma=0.05, max_iter=30
# Source data: results/sensitivity_harmony_theta4.tsv (script: scripts/06a_sensitivity_harmony_theta4.py)
# Generated: 2026-05-08
# === Section A. Global integration metrics ===
metric	theta2_baseline	theta4_sensitivity
n_leiden_clusters_res0.5	56	37
n_postn_pos_cells	11451	10608
pct_atlas_postn_pos	0.202	0.187
n_candidate_clusters_a_condition	5	6
candidate_cluster_ids	14;16;17;22;23	11;14;15;19;21;23
mean_cluster_dataset_entropy	0.303	0.593
spearman_rho_per_context_ranks	NA	1.000
exact_permutation_p_n6	NA	0.0028
top25_shared_core_overlap_n	NA	18
top25_shared_core_overlap_pct	NA	0.72
# === Section B. Per-context POSTN+ frequency ===
context	n_cells	pct_postn_pos_theta2	pct_postn_pos_theta4	pct_change_pp
PDL	18020	0.062	0.053	-0.9
perio	18983	0.164	0.151	-1.3
CRC	5231	0.195	0.183	-1.2
OSCC	4872	0.247	0.231	-1.6
TMJ	2035	0.408	0.364	-4.4
liver	7572	0.551	0.524	-2.7
# === Section C. Top-25 shared core gene overlap ===
gene	in_theta2_top25	in_theta4_top25	shared
AEBP1	1	1	1
BGN	1	1	1
CALD1	1	1	1
COL11A1	1	1	1
COL12A1	1	1	1
COL1A1	1	1	1
COL1A2	1	1	1
COL3A1	1	1	1
COL5A1	1	1	1
COL5A2	1	1	1
COL6A1	1	1	1
COL6A2	1	1	1
COL6A3	1	1	1
CTHRC1	1	1	1
CTSK	1	1	1
LGALS1	1	1	1
MMP2	1	1	1
POSTN	1	1	1
CD63	1	0	0
CDH11	1	0	0
PALLD	1	0	0
PCOLCE	1	0	0
PPIB	1	0	0
RPL15	1	0	0
RPS2	1	0	0
FN1	0	1	0
IGFBP5	0	1	0
PMEPA1	0	1	0
SERPINH1	0	1	0
SPARC	0	1	0
TPM4	0	1	0
VCAN	0	1	0
